# Immortalization and Characterization of Schwann Cell Lines Derived from NF1 Associated Cutaneous Neurofibromas

**DOI:** 10.1101/2025.03.19.643702

**Authors:** Hua Li, Alexander Pemov, Robert Allaway, David F. Muir, Lung-Ji Chang, Jineta Banerjee, Alexandra J. Scott, Jaime M.W. Nagy, Jian Liu, Meritxell Carrió, Helena Mazuelas, Anthony Yachnis, Sang Y. Lee, Xiaochun Zhang, Yang Lyu, Douglas R. Stewart, Angela Hirbe, Jaishri O. Blakeley, Eduard Serra, Deeann Wallis, Margaret R. Wallace

## Abstract

Neurofibromatosis type 1 (NF1) is an autosomal dominant condition in which patients are heterozygous for a disruptive pathogenic variant in the *NF1* gene. The most characteristic feature of the condition NF1 is the neurofibroma, a benign, multi-cellular tumor which initiates when a cell of the Schwann cell lineage gains a somatic pathogenic variant of the other *NF1* allele. Neurofibromas developing at nerve termini in the skin are termed “cutaneous” neurofibromas (cNFs), while those developing within larger nerves are termed “plexiform.” Most patients develop cNFs beginning in late childhood or early adulthood, continuing throughout life at variable rates. Some patients may develop only a few cNFs, while others suffer from thousands. There are no reliably effective physical or pharmaceutical therapies besides surgical removal. Although these are not life-threatening, they are disfiguring and can interfere with normal life functions. To provide a resource for research, we developed short-term cNF Schwann cell cultures from NF1 patients, from which we subsequently established the first semi-immortalized cNF cell lines through transduction with wild-type human telomerase reverse transcriptase (*hTERT*) and murine cyclin-dependent kinase 4 (*mCdk4*) genes. Here we present molecular, cellular, and functional characterization of these cell lines, which will be of utility for investigating and developing *NF1* cNF therapies.
