## Supplemental Table 7 for "Immortalization and Characterization of Schwann Cell Lines Derived from NF1 Associated Cutaneous Neurofibromas"

### Sheet: Sheet 1 - pathways_upregulated_
pathways_upregulated_in_icnf
source	term_name	term_size	query_size	intersection_size	p_value	direction
CORUM	CCR4-NOT complex	9	161	5	0.0122127	upregulated_genes
GO:BP	regulation of mRNA processing	134	559	17	8.18967e-06	upregulated_genes
GO:BP	regulation of DNA-templated transcription elongation	103	559	14	4.21997e-05	upregulated_genes
GO:BP	DNA-templated transcription elongation	135	559	16	4.43216e-05	upregulated_genes
GO:BP	regulation of mRNA splicing, via spliceosome	112	559	14	0.000105553	upregulated_genes
GO:BP	regulation of RNA splicing	186	559	18	0.000157169	upregulated_genes
GO:BP	alternative mRNA splicing, via spliceosome	72	559	11	0.000180829	upregulated_genes
GO:BP	positive regulation of cytoplasmic mRNA processing body assembly	6	559	4	0.000393795	upregulated_genes
GO:BP	regulation of alternative mRNA splicing, via spliceosome	55	559	9	0.000700226	upregulated_genes
GO:BP	regulation of cytoplasmic mRNA processing body assembly	8	559	4	0.0015095	upregulated_genes
GO:BP	positive regulation of organelle assembly	84	559	10	0.00349408	upregulated_genes
GO:BP	nuclear-transcribed mRNA catabolic process, deadenylation-dependent decay	69	559	9	0.00375789	upregulated_genes
GO:BP	recombinational repair	181	559	15	0.0045041	upregulated_genes
GO:BP	positive regulation of mRNA metabolic process	143	559	13	0.00494024	upregulated_genes
GO:BP	exit from host cell	31	559	6	0.00578778	upregulated_genes
GO:BP	viral release from host cell	31	559	6	0.00578778	upregulated_genes
GO:BP	skeletal muscle cell differentiation	75	559	9	0.00646444	upregulated_genes
GO:BP	DNA-templated transcription initiation	189	559	15	0.00654083	upregulated_genes
GO:BP	replacement ossification	32	559	6	0.00661396	upregulated_genes
GO:BP	endochondral ossification	32	559	6	0.00661396	upregulated_genes
GO:BP	nuclear export	169	559	14	0.00669735	upregulated_genes
GO:BP	P-body assembly	21	559	5	0.00703504	upregulated_genes
GO:BP	positive regulation of DNA-templated transcription, elongation	61	559	8	0.00752569	upregulated_genes
GO:BP	regulation of mRNA stability	174	559	14	0.00852775	upregulated_genes
GO:BP	nuclear-transcribed mRNA poly(A) tail shortening	34	559	6	0.00869557	upregulated_genes
GO:BP	double-strand break repair via homologous recombination	176	559	14	0.00940686	upregulated_genes
GO:BP	myoblast migration	13	559	4	0.0101501	upregulated_genes
GO:BP	nucleic acid transport	158	559	13	0.0108361	upregulated_genes
GO:BP	RNA transport	158	559	13	0.0108361	upregulated_genes
GO:BP	G2/M transition of mitotic cell cycle	138	559	12	0.0108747	upregulated_genes
GO:BP	blastocyst development	119	559	11	0.0112411	upregulated_genes
GO:BP	negative regulation of mRNA metabolic process	101	559	10	0.0118943	upregulated_genes
GO:BP	establishment of RNA localization	161	559	13	0.0125984	upregulated_genes
GO:BP	regulation of cyclin-dependent protein serine/threonine kinase activity	85	559	9	0.0137176	upregulated_genes
GO:BP	regulation of RNA stability	187	559	14	0.0155695	upregulated_genes
GO:BP	establishment of planar polarity of embryonic epithelium	15	559	4	0.0163327	upregulated_genes
GO:BP	positive regulation of non-canonical Wnt signaling pathway	15	559	4	0.0163327	upregulated_genes
GO:BP	mitochondrion-endoplasmic reticulum membrane tethering	7	559	3	0.0180561	upregulated_genes
GO:BP	replication-born double-strand break repair via sister chromatid exchange	7	559	3	0.0180561	upregulated_genes
GO:BP	regulation of cyclin-dependent protein kinase activity	89	559	9	0.0180561	upregulated_genes
GO:BP	regulation of mRNA catabolic process	191	559	14	0.0182559	upregulated_genes
GO:BP	mRNA transport	128	559	11	0.0183073	upregulated_genes
GO:BP	negative regulation of translation	128	559	11	0.0183073	upregulated_genes
GO:BP	lncRNA transcription	2	559	2	0.0195598	upregulated_genes
GO:BP	lncRNA catabolic process	2	559	2	0.0195598	upregulated_genes
GO:BP	response to topologically incorrect protein	150	559	12	0.0195598	upregulated_genes
GO:BP	regulation of Wnt signaling pathway, planar cell polarity pathway	16	559	4	0.0195598	upregulated_genes
GO:BP	regulation of lncRNA transcription	2	559	2	0.0195598	upregulated_genes
GO:BP	negative regulation of lncRNA transcription	2	559	2	0.0195598	upregulated_genes
GO:BP	nuclear-transcribed mRNA catabolic process	131	559	11	0.0209628	upregulated_genes
GO:BP	cell cycle G2/M phase transition	154	559	12	0.0237682	upregulated_genes
GO:BP	regulation of circadian rhythm	113	559	10	0.0237715	upregulated_genes
GO:BP	microtubule polymerization	95	559	9	0.0259577	upregulated_genes
GO:BP	mRNA polyadenylation	30	559	5	0.0280936	upregulated_genes
GO:BP	stem cell population maintenance	181	559	13	0.0292808	upregulated_genes
GO:BP	transcription elongation by RNA polymerase II	118	559	10	0.0308043	upregulated_genes
GO:BP	negative regulation of gene expression, epigenetic	139	559	11	0.0310933	upregulated_genes
GO:BP	stress granule assembly	31	559	5	0.0312339	upregulated_genes
GO:BP	regulation of G1/S transition of mitotic cell cycle	161	559	12	0.0315624	upregulated_genes
GO:BP	mRNA 3'-end processing	63	559	7	0.0331687	upregulated_genes
GO:BP	maintenance of cell number	185	559	13	0.0331687	upregulated_genes
GO:BP	mRNA destabilization	100	559	9	0.0331687	upregulated_genes
GO:BP	RNA secondary structure unwinding	9	559	3	0.0331687	upregulated_genes
GO:BP	positive regulation of Wnt signaling pathway, planar cell polarity pathway	9	559	3	0.0331687	upregulated_genes
GO:BP	negative regulation of cyclin-dependent protein serine/threonine kinase activity	19	559	4	0.0331687	upregulated_genes
GO:BP	trophectodermal cell differentiation	19	559	4	0.0331687	upregulated_genes
GO:BP	cellular response to topologically incorrect protein	102	559	9	0.036188	upregulated_genes
GO:BP	regulation of skeletal muscle cell differentiation	20	559	4	0.0383015	upregulated_genes
GO:BP	regulation of G2/M transition of mitotic cell cycle	103	559	9	0.0383015	upregulated_genes
GO:BP	RNA destabilization	104	559	9	0.0405688	upregulated_genes
GO:BP	positive regulation of mRNA catabolic process	105	559	9	0.0423711	upregulated_genes
GO:BP	negative regulation of transmembrane receptor protein serine/threonine kinase signaling pathway	147	559	11	0.0423711	upregulated_genes
GO:BP	positive regulation of fibroblast apoptotic process	10	559	3	0.0423711	upregulated_genes
GO:BP	endoplasmic reticulum localization	10	559	3	0.0423711	upregulated_genes
GO:BP	positive regulation by host of viral genome replication	10	559	3	0.0423711	upregulated_genes
GO:BP	positive regulation by host of viral process	21	559	4	0.0432325	upregulated_genes
GO:BP	olfactory placode formation	3	559	2	0.0432325	upregulated_genes
GO:BP	regulation protein catabolic process at postsynapse	3	559	2	0.0432325	upregulated_genes
GO:BP	regulation of postsynaptic density protein 95 clustering	3	559	2	0.0432325	upregulated_genes
GO:BP	Wnt signaling pathway, planar cell polarity pathway	50	559	6	0.0432325	upregulated_genes
GO:BP	olfactory placode morphogenesis	3	559	2	0.0432325	upregulated_genes
GO:BP	negative regulation of cyclin-dependent protein kinase activity	21	559	4	0.0432325	upregulated_genes
GO:BP	regulation of midbrain dopaminergic neuron differentiation	3	559	2	0.0432325	upregulated_genes
GO:BP	nuclear protein quality control by the ubiquitin-proteasome system	3	559	2	0.0432325	upregulated_genes
GO:BP	olfactory placode development	3	559	2	0.0432325	upregulated_genes
GO:BP	skeletal muscle tissue development	171	559	12	0.0438537	upregulated_genes
GO:BP	protein sumoylation	68	559	7	0.0443146	upregulated_genes
GO:BP	regulation of transcription elongation by RNA polymerase II	87	559	8	0.04504	upregulated_genes
GO:BP	regulation of ubiquitin-dependent protein catabolic process	173	559	12	0.0473584	upregulated_genes
GO:BP	negative regulation of amide metabolic process	151	559	11	0.0479692	upregulated_genes
GO:BP	transcription initiation at RNA polymerase II promoter	151	559	11	0.0479692	upregulated_genes
GO:BP	signal transduction in response to DNA damage	197	559	13	0.0483496	upregulated_genes
GO:BP	RNA localization	197	559	13	0.0483496	upregulated_genes
GO:BP	negative regulation of DNA-templated transcription, elongation	22	559	4	0.0486698	upregulated_genes
GO:CC	histone deacetylase complex	74	584	10	0.000756851	upregulated_genes
GO:CC	CCR4-NOT complex	16	584	5	0.00120928	upregulated_genes
GO:CC	nuclear periphery	153	584	14	0.00143489	upregulated_genes
GO:CC	mRNA cleavage factor complex	29	584	6	0.00227588	upregulated_genes
GO:CC	kinetochore	171	584	14	0.00429144	upregulated_genes
GO:CC	transcription preinitiation complex	13	584	4	0.00612589	upregulated_genes
GO:CC	paraspeckles	13	584	4	0.00612589	upregulated_genes
GO:CC	condensed chromosome, centromeric region	182	584	14	0.00748165	upregulated_genes
GO:CC	nuclear matrix	128	584	11	0.011827	upregulated_genes
GO:CC	histone H3-K14 acetyltransferase complex	2	584	2	0.013428	upregulated_genes
GO:CC	nuclear inner membrane	57	584	7	0.0137247	upregulated_genes
GO:CC	H3 histone acetyltransferase complex	8	584	3	0.0166534	upregulated_genes
GO:CC	P-body	100	584	9	0.0227444	upregulated_genes
GO:CC	mRNA cleavage and polyadenylation specificity factor complex	24	584	4	0.0496136	upregulated_genes
GO:MF	RNA polymerase binding	58	588	11	9.53846e-05	upregulated_genes
GO:MF	RNA polymerase II complex binding	35	588	8	0.000543041	upregulated_genes
GO:MF	RNA polymerase core enzyme binding	40	588	8	0.00117082	upregulated_genes
GO:MF	basal transcription machinery binding	60	588	9	0.00313103	upregulated_genes
GO:MF	basal RNA polymerase II transcription machinery binding	60	588	9	0.00313103	upregulated_genes
GO:MF	promoter-specific chromatin binding	65	588	9	0.00566837	upregulated_genes
GO:MF	mRNA 3'-UTR binding	111	588	11	0.0193554	upregulated_genes
GO:MF	poly(A)-specific ribonuclease activity	13	588	4	0.0194094	upregulated_genes
GO:MF	cyclin-dependent protein serine/threonine kinase regulator activity	48	588	7	0.0201581	upregulated_genes
GO:MF	acetylation-dependent protein binding	25	588	5	0.026378	upregulated_genes
GO:MF	lysine-acetylated histone binding	25	588	5	0.026378	upregulated_genes
GO:MF	transcription corepressor activity	197	588	15	0.026378	upregulated_genes
GO:MF	N-acetyltransferase activity	68	588	8	0.0294159	upregulated_genes
GO:MF	protein kinase inhibitor activity	73	588	8	0.0404687	upregulated_genes
HP	Stiff neck	5	166	4	0.0227134	upregulated_genes
HP	Hitchhiker thumb	8	166	4	0.037191	upregulated_genes
HPA	skin 1; vascular mural cells[High]	135	395	17	1.81775e-05	upregulated_genes
HPA	skin 1; vascular mural cells[≥Medium]	189	395	19	0.000123948	upregulated_genes
HPA	skin 2; vascular mural cells[High]	129	395	14	0.000516194	upregulated_genes
HPA	skin 2; vascular mural cells[≥Medium]	192	395	17	0.00128168	upregulated_genes
HPA	cerebellum; Bergmann glia - nucleus[≥Medium]	85	395	9	0.0073302	upregulated_genes
HPA	bronchus; goblet cells[High]	153	395	13	0.00746624	upregulated_genes
HPA	skin 2; sebaceous glands[High]	42	395	6	0.00787421	upregulated_genes
HPA	skin 1; cells in basal layer[High]	191	395	15	0.00794571	upregulated_genes
HPA	cerebellum; molecular layer cells - cytoplasm/membrane[High]	181	395	14	0.011607	upregulated_genes
HPA	cerebellum; Bergmann glia - nucleus[≥Low]	92	395	9	0.0116367	upregulated_genes
HPA	cerebellum; Bergmann glia - cytoplasm/membrane[High]	48	395	6	0.014287	upregulated_genes
HPA	cerebellum; Bergmann glia - cytoplasm/membrane[≥Medium]	89	395	8	0.0279723	upregulated_genes
HPA	cerebellum; granular cells - nucleus[≥Low]	146	395	11	0.0307415	upregulated_genes
HPA	cerebellum; granular cells - cytoplasm/membrane[High]	130	395	10	0.0351895	upregulated_genes
HPA	cerebellum; molecular layer cells - nucleus[≥Medium]	170	395	12	0.0366703	upregulated_genes
HPA	cerebellum; white matter cells - nucleus[≥Medium]	113	395	9	0.0378833	upregulated_genes
HPA	adrenal gland; cells in zona reticularis[High]	17	395	3	0.0398537	upregulated_genes
HPA	adrenal gland; cells in zona fasciculata[High]	17	395	3	0.0398537	upregulated_genes
HPA	fallopian tube; ciliated cells (cell body)[High]	199	395	13	0.0488945	upregulated_genes
MIRNA	hsa-miR-3646	198	559	19	0.0337639	upregulated_genes
MIRNA	hsa-miR-153-3p	82	559	11	0.0387204	upregulated_genes
MIRNA	hsa-miR-3117-3p	36	559	7	0.0387204	upregulated_genes
MIRNA	hsa-miR-548as-3p	172	559	17	0.0387204	upregulated_genes
MIRNA	hsa-miR-4671-3p	101	559	12	0.0436185	upregulated_genes
MIRNA	hsa-miR-493-3p	87	559	11	0.0436185	upregulated_genes
REAC	SUMOylation	176	359	17	0.0159592	upregulated_genes
REAC	Deadenylation of mRNA	25	359	6	0.0219301	upregulated_genes
REAC	TP53 Regulates Transcription of Cell Cycle Genes	49	359	8	0.0268624	upregulated_genes
REAC	Processing and activation of SUMO	10	359	4	0.0275457	upregulated_genes
REAC	TP53 regulates transcription of additional cell cycle genes whose exact role in the p53 pathway remain uncertain	21	359	5	0.0431776	upregulated_genes
REAC	RHOB GTPase cycle	70	359	9	0.0431776	upregulated_genes
REAC	mRNA 3'-end processing	56	359	8	0.0431776	upregulated_genes
REAC	SUMO E3 ligases SUMOylate target proteins	170	359	15	0.0431776	upregulated_genes
REAC	Transport and synthesis of PAPS	6	359	3	0.0460004	upregulated_genes
REAC	SUMO is proteolytically processed	6	359	3	0.0460004	upregulated_genes
REAC	RHOC GTPase cycle	74	359	9	0.0465152	upregulated_genes
REAC	RHOBTB2 GTPase cycle	23	359	5	0.0490028	upregulated_genes
TF	Factor: YY2; motif: NKCSGCCATTTTGN	136	603	18	6.30201e-06	upregulated_genes
TF	Factor: ZNF678; motif: NKGGAMGGCAGC	133	603	13	0.00328924	upregulated_genes
TF	Factor: MIZF; motif: CGGACGTT; match class: 1	7	603	3	0.0118089	upregulated_genes
TF	Factor: ZNF625; motif: GTTSGAGTGN; match class: 1	2	603	2	0.0121787	upregulated_genes
TF	Factor: KLF15; motif: GCCACGCCCMCN; match class: 1	178	603	14	0.0134256	upregulated_genes
TF	Factor: STAT1:STAT1; motif: NTTTCCMGGAAAA	105	603	10	0.0160757	upregulated_genes
TF	Factor: ASH-2; motif: ACACGACGCN; match class: 1	170	603	13	0.0235963	upregulated_genes
TF	Factor: BTEB1; motif: GNRGKGGGCGTGGCC; match class: 1	77	603	8	0.0258429	upregulated_genes
TF	Factor: ONECUT2; motif: NGATCRATA	138	603	11	0.0345092	upregulated_genes
TF	Factor: Alx-4:TBR2; motif: NNYGCTAAYTWNNNTTNACACNT	165	603	12	0.0457434	upregulated_genes
WP	mRNA processing	126	300	18	0.000267639	upregulated_genes
CORUM	MMP-2-CLDN1 complex	2	47	2	0.0270219	downregulated_genes
CORUM	ITGA11-ITGB1-COL1A1 complex	3	47	2	0.0401732	downregulated_genes
GO:BP	collagen fibril organization	65	242	9	5.16938e-06	downregulated_genes
GO:BP	positive regulation of angiogenesis	165	242	12	3.49411e-05	downregulated_genes
GO:BP	positive regulation of vasculature development	167	242	12	3.91151e-05	downregulated_genes
GO:BP	regulation of muscle contraction	162	242	11	0.000137604	downregulated_genes
GO:BP	positive regulation of cell-substrate adhesion	125	242	9	0.000516875	downregulated_genes
GO:BP	regulation of nitric oxide biosynthetic process	56	242	6	0.00133696	downregulated_genes
GO:BP	cellular response to reactive oxygen species	146	242	9	0.0015102	downregulated_genes
GO:BP	regulation of nitric oxide metabolic process	58	242	6	0.00160072	downregulated_genes
GO:BP	integrin-mediated signaling pathway	117	242	8	0.00183434	downregulated_genes
GO:BP	regulation of vascular associated smooth muscle cell proliferation	61	242	6	0.00200737	downregulated_genes
GO:BP	regulation of cell-matrix adhesion	121	242	8	0.00220755	downregulated_genes
GO:BP	vascular associated smooth muscle cell proliferation	63	242	6	0.00230371	downregulated_genes
GO:BP	response to reactive oxygen species	197	242	10	0.00257657	downregulated_genes
GO:BP	cell-substrate junction assembly	96	242	7	0.00307613	downregulated_genes
GO:BP	negative regulation of smooth muscle cell migration	23	242	4	0.00316882	downregulated_genes
GO:BP	regulation of wound healing	130	242	8	0.00321476	downregulated_genes
GO:BP	sulfur oxidation	2	242	2	0.00321476	downregulated_genes
GO:BP	negative regulation of osteoclast proliferation	2	242	2	0.00321476	downregulated_genes
GO:BP	peptidyl-tyrosine sulfation	2	242	2	0.00321476	downregulated_genes
GO:BP	collagen biosynthetic process	44	242	5	0.00344265	downregulated_genes
GO:BP	collagen metabolic process	101	242	7	0.00388563	downregulated_genes
GO:BP	nitric oxide biosynthetic process	71	242	6	0.00388563	downregulated_genes
GO:BP	bone trabecula formation	10	242	3	0.00390973	downregulated_genes
GO:BP	platelet activation	135	242	8	0.00392969	downregulated_genes
GO:BP	regulation of cardiac conduction	25	242	4	0.00404594	downregulated_genes
GO:BP	cell-substrate junction organization	103	242	7	0.00425217	downregulated_genes
GO:BP	smooth muscle contraction	104	242	7	0.00449148	downregulated_genes
GO:BP	regulation of vascular associated smooth muscle cell migration	26	242	4	0.00464038	downregulated_genes
GO:BP	cellular response to interleukin-1	106	242	7	0.00490973	downregulated_genes
GO:BP	osteoclast proliferation	11	242	3	0.00498202	downregulated_genes
GO:BP	epithelial cell differentiation involved in kidney development	49	242	5	0.00514371	downregulated_genes
GO:BP	nitric oxide metabolic process	76	242	6	0.00514371	downregulated_genes
GO:BP	reactive nitrogen species metabolic process	77	242	6	0.00545383	downregulated_genes
GO:BP	negative regulation of smooth muscle cell proliferation	50	242	5	0.0055248	downregulated_genes
GO:BP	endodermal cell differentiation	50	242	5	0.0055248	downregulated_genes
GO:BP	female pregnancy	182	242	9	0.0055248	downregulated_genes
GO:BP	vascular associated smooth muscle cell migration	28	242	4	0.00573635	downregulated_genes
GO:BP	regulation of blood pressure	185	242	9	0.00607932	downregulated_genes
GO:BP	regulation of vascular wound healing	12	242	3	0.00609617	downregulated_genes
GO:BP	regulation of endothelial cell apoptotic process	52	242	5	0.00623353	downregulated_genes
GO:BP	blood vessel diameter maintenance	149	242	8	0.00640242	downregulated_genes
GO:BP	regulation of tube diameter	149	242	8	0.00640242	downregulated_genes
GO:BP	regulation of tube size	150	242	8	0.00658067	downregulated_genes
GO:BP	cell adhesion mediated by integrin	82	242	6	0.00672769	downregulated_genes
GO:BP	peptidyl-lysine oxidation	3	242	2	0.00711151	downregulated_genes
GO:BP	bone trabecula morphogenesis	13	242	3	0.00712838	downregulated_genes
GO:BP	positive regulation of epithelial to mesenchymal transition	55	242	5	0.00750498	downregulated_genes
GO:BP	regulation of smooth muscle contraction	56	242	5	0.0080236	downregulated_genes
GO:BP	negative regulation of endothelial cell apoptotic process	32	242	4	0.0082948	downregulated_genes
GO:BP	TORC2 signaling	14	242	3	0.00842667	downregulated_genes
GO:BP	embryo implantation	57	242	5	0.00842667	downregulated_genes
GO:BP	negative regulation of nitric oxide metabolic process	14	242	3	0.00842667	downregulated_genes
GO:BP	endothelial cell apoptotic process	57	242	5	0.00842667	downregulated_genes
GO:BP	negative regulation of nitric oxide biosynthetic process	14	242	3	0.00842667	downregulated_genes
GO:BP	cardiac epithelial to mesenchymal transition	33	242	4	0.00906071	downregulated_genes
GO:BP	endoderm formation	59	242	5	0.00967953	downregulated_genes
GO:BP	cell differentiation involved in kidney development	59	242	5	0.00967953	downregulated_genes
GO:BP	positive regulation of NF-kappaB transcription factor activity	124	242	7	0.00971963	downregulated_genes
GO:BP	protein kinase C signaling	34	242	4	0.00994192	downregulated_genes
GO:BP	collagen-activated signaling pathway	15	242	3	0.010047	downregulated_genes
GO:BP	epithelial to mesenchymal transition	166	242	8	0.011192	downregulated_genes
GO:BP	sprouting angiogenesis	128	242	7	0.0114331	downregulated_genes
GO:BP	regulation of response to wounding	168	242	8	0.0118608	downregulated_genes
GO:BP	CD40 signaling pathway	16	242	3	0.0118608	downregulated_genes
GO:BP	negative regulation of adiponectin secretion	4	242	2	0.0121574	downregulated_genes
GO:BP	regulation of atrial cardiac muscle cell action potential	4	242	2	0.0121574	downregulated_genes
GO:BP	regulation of cell-substrate junction assembly	63	242	5	0.0121988	downregulated_genes
GO:BP	regulation of focal adhesion assembly	63	242	5	0.0121988	downregulated_genes
GO:BP	response to interleukin-1	132	242	7	0.013028	downregulated_genes
GO:BP	regulation of systemic arterial blood pressure	97	242	6	0.0135608	downregulated_genes
GO:BP	regulation of hepatocyte proliferation	17	242	3	0.0135749	downregulated_genes
GO:BP	regulation of smooth muscle cell migration	65	242	5	0.0135767	downregulated_genes
GO:BP	regulation of epithelial to mesenchymal transition	100	242	6	0.0152028	downregulated_genes
GO:BP	regulation of heart rate	100	242	6	0.0152028	downregulated_genes
GO:BP	response to hydrogen peroxide	100	242	6	0.0152028	downregulated_genes
GO:BP	substrate adhesion-dependent cell spreading	101	242	6	0.0159564	downregulated_genes
GO:BP	regulation of cell-substrate junction organization	68	242	5	0.0159941	downregulated_genes
GO:BP	biomineral tissue development	179	242	8	0.0160634	downregulated_genes
GO:BP	positive regulation of phosphatidylinositol 3-kinase/protein kinase B signal transduction	179	242	8	0.0160634	downregulated_genes
GO:BP	regulation of smooth muscle cell proliferation	139	242	7	0.0163436	downregulated_genes
GO:BP	insulin secretion involved in cellular response to glucose stimulus	69	242	5	0.0168587	downregulated_genes
GO:BP	glomerular mesangial cell development	5	242	2	0.0177161	downregulated_genes
GO:BP	retrograde neuronal dense core vesicle transport	5	242	2	0.0177161	downregulated_genes
GO:BP	cellular response to sodium arsenite	5	242	2	0.0177161	downregulated_genes
GO:BP	negative regulation of vascular wound healing	5	242	2	0.0177161	downregulated_genes
GO:BP	positive regulation of protein deubiquitination	5	242	2	0.0177161	downregulated_genes
GO:BP	cellular response to salt	5	242	2	0.0177161	downregulated_genes
GO:BP	smooth muscle cell proliferation	143	242	7	0.0182366	downregulated_genes
GO:BP	positive regulation of endothelial cell migration	105	242	6	0.0182366	downregulated_genes
GO:BP	negative regulation of hormone secretion	71	242	5	0.0182366	downregulated_genes
GO:BP	smooth muscle cell migration	72	242	5	0.0193276	downregulated_genes
GO:BP	positive regulation of substrate adhesion-dependent cell spreading	43	242	4	0.0197639	downregulated_genes
GO:BP	platelet aggregation	73	242	5	0.0204294	downregulated_genes
GO:BP	muscle cell development	190	242	8	0.0216597	downregulated_genes
GO:BP	membrane depolarization during cardiac muscle cell action potential	21	242	3	0.0220241	downregulated_genes
GO:BP	regulation of interleukin-1 production	110	242	6	0.0220241	downregulated_genes
GO:BP	interleukin-1 production	110	242	6	0.0220241	downregulated_genes
GO:BP	response to muramyl dipeptide	21	242	3	0.0220241	downregulated_genes
GO:BP	vascular wound healing	21	242	3	0.0220241	downregulated_genes
GO:BP	cardiocyte differentiation	149	242	7	0.0220241	downregulated_genes
GO:BP	positive regulation of epithelial cell migration	150	242	7	0.0227742	downregulated_genes
GO:BP	regulation of interleukin-6 production	151	242	7	0.0232373	downregulated_genes
GO:BP	interleukin-6 production	151	242	7	0.0232373	downregulated_genes
GO:BP	glomerular mesangial cell differentiation	6	242	2	0.0234338	downregulated_genes
GO:BP	protein targeting to vacuole involved in autophagy	6	242	2	0.0234338	downregulated_genes
GO:BP	protein sulfation	6	242	2	0.0234338	downregulated_genes
GO:BP	response to sodium arsenite	6	242	2	0.0234338	downregulated_genes
GO:BP	regulation of osteoclast proliferation	6	242	2	0.0234338	downregulated_genes
GO:BP	inhibition of neuroepithelial cell differentiation	6	242	2	0.0234338	downregulated_genes
GO:BP	mesangial cell development	6	242	2	0.0234338	downregulated_genes
GO:BP	dentinogenesis	6	242	2	0.0234338	downregulated_genes
GO:BP	regulation of extrinsic apoptotic signaling pathway	155	242	7	0.0259622	downregulated_genes
GO:BP	negative regulation of tissue remodeling	23	242	3	0.0268425	downregulated_genes
GO:BP	negative regulation of vascular associated smooth muscle cell proliferation	23	242	3	0.0268425	downregulated_genes
GO:BP	response to amyloid-beta	48	242	4	0.0268425	downregulated_genes
GO:BP	regulation of bone mineralization	80	242	5	0.0273327	downregulated_genes
GO:BP	cell-cell junction assembly	159	242	7	0.0289058	downregulated_genes
GO:BP	epithelial cell proliferation involved in liver morphogenesis	24	242	3	0.029432	downregulated_genes
GO:BP	hepatocyte proliferation	24	242	3	0.029432	downregulated_genes
GO:BP	regulation of TORC2 signaling	7	242	2	0.0301469	downregulated_genes
GO:BP	intramembranous ossification	7	242	2	0.0301469	downregulated_genes
GO:BP	leukotriene transport	7	242	2	0.0301469	downregulated_genes
GO:BP	regulation of adiponectin secretion	7	242	2	0.0301469	downregulated_genes
GO:BP	mesangial cell differentiation	7	242	2	0.0301469	downregulated_genes
GO:BP	anterograde neuronal dense core vesicle transport	7	242	2	0.0301469	downregulated_genes
GO:BP	direct ossification	7	242	2	0.0301469	downregulated_genes
GO:BP	adiponectin secretion	7	242	2	0.0301469	downregulated_genes
GO:BP	vascular associated smooth muscle contraction	25	242	3	0.0318079	downregulated_genes
GO:BP	positive regulation of collagen biosynthetic process	25	242	3	0.0318079	downregulated_genes
GO:BP	cardiac cell development	85	242	5	0.0330451	downregulated_genes
GO:BP	focal adhesion assembly	85	242	5	0.0330451	downregulated_genes
GO:BP	muscle cell migration	86	242	5	0.0345842	downregulated_genes
GO:BP	liver morphogenesis	26	242	3	0.034846	downregulated_genes
GO:BP	fibroblast migration	53	242	4	0.034846	downregulated_genes
GO:BP	positive regulation of collagen metabolic process	26	242	3	0.034846	downregulated_genes
GO:BP	trabecula formation	26	242	3	0.034846	downregulated_genes
GO:BP	regulation of endothelial cell migration	167	242	7	0.0353017	downregulated_genes
GO:BP	endoderm development	87	242	5	0.0356836	downregulated_genes
GO:BP	bone mineralization	126	242	6	0.036271	downregulated_genes
GO:BP	protein localization to vacuole	88	242	5	0.0369621	downregulated_genes
GO:BP	vasoconstriction	88	242	5	0.0369621	downregulated_genes
GO:BP	peripheral nervous system axon regeneration	8	242	2	0.0371403	downregulated_genes
GO:BP	relaxation of smooth muscle	8	242	2	0.0371403	downregulated_genes
GO:BP	membrane depolarization during action potential	27	242	3	0.0375141	downregulated_genes
GO:BP	regulation of monocyte chemotaxis	27	242	3	0.0375141	downregulated_genes
GO:BP	actin filament-based movement	129	242	6	0.0393492	downregulated_genes
GO:BP	gland morphogenesis	129	242	6	0.0393492	downregulated_genes
GO:BP	regulation of osteoblast differentiation	130	242	6	0.0403789	downregulated_genes
GO:BP	positive regulation of p38MAPK cascade	28	242	3	0.0403789	downregulated_genes
GO:BP	regulation of non-canonical NF-kappaB signal transduction	92	242	5	0.0420223	downregulated_genes
GO:BP	positive regulation of supramolecular fiber organization	175	242	7	0.0420223	downregulated_genes
GO:BP	endocrine hormone secretion	57	242	4	0.0420223	downregulated_genes
GO:BP	endocrine process	92	242	5	0.0420223	downregulated_genes
GO:BP	regulation of lipid biosynthetic process	176	242	7	0.0431838	downregulated_genes
GO:BP	interleukin-1 beta production	93	242	5	0.0432869	downregulated_genes
GO:BP	regulation of interleukin-1 beta production	93	242	5	0.0432869	downregulated_genes
GO:BP	collateral sprouting	29	242	3	0.0432869	downregulated_genes
GO:BP	negative regulation of BMP signaling pathway	58	242	4	0.0434444	downregulated_genes
GO:BP	actin filament depolymerization	58	242	4	0.0434444	downregulated_genes
GO:BP	neuronal signal transduction	9	242	2	0.0435307	downregulated_genes
GO:BP	diaphragm development	9	242	2	0.0435307	downregulated_genes
GO:BP	tissue remodeling	177	242	7	0.0435307	downregulated_genes
GO:BP	regulation of insulin secretion involved in cellular response to glucose stimulus	59	242	4	0.0452624	downregulated_genes
GO:BP	cardiac muscle contraction	135	242	6	0.0452951	downregulated_genes
GO:BP	odontogenesis	135	242	6	0.0452951	downregulated_genes
GO:BP	angiogenesis involved in wound healing	30	242	3	0.0456359	downregulated_genes
GO:BP	cardiac conduction	95	242	5	0.0456359	downregulated_genes
GO:BP	response to protozoan	30	242	3	0.0456359	downregulated_genes
GO:BP	morphogenesis of an epithelial sheet	60	242	4	0.0469132	downregulated_genes
GO:BP	striated muscle contraction	182	242	7	0.0483557	downregulated_genes
GO:BP	negative regulation of tumor necrosis factor production	61	242	4	0.0488031	downregulated_genes
GO:BP	heterotypic cell-cell adhesion	61	242	4	0.0488031	downregulated_genes
GO:BP	positive regulation of non-canonical NF-kappaB signal transduction	61	242	4	0.0488031	downregulated_genes
GO:BP	homotypic cell-cell adhesion	97	242	5	0.0488031	downregulated_genes
GO:CC	stress fiber	86	254	7	0.00149509	downregulated_genes
GO:CC	contractile actin filament bundle	86	254	7	0.00149509	downregulated_genes
GO:CC	complex of collagen trimers	21	254	4	0.00195379	downregulated_genes
GO:CC	collagen trimer	91	254	7	0.00195379	downregulated_genes
GO:CC	actomyosin	93	254	7	0.00195836	downregulated_genes
GO:CC	actin filament bundle	95	254	7	0.00214092	downregulated_genes
GO:CC	fibrillar collagen trimer	12	254	3	0.00478095	downregulated_genes
GO:CC	banded collagen fibril	12	254	3	0.00478095	downregulated_genes
GO:CC	myosin II filament	3	254	2	0.00540515	downregulated_genes
GO:CC	basement membrane	92	254	6	0.00817071	downregulated_genes
GO:CC	collagen type V trimer	4	254	2	0.00857881	downregulated_genes
GO:CC	sarcolemma	141	254	7	0.0124736	downregulated_genes
GO:CC	I band	149	254	7	0.0157893	downregulated_genes
GO:CC	neuronal dense core vesicle	26	254	3	0.0259522	downregulated_genes
GO:CC	myosin II complex	26	254	3	0.0259522	downregulated_genes
GO:CC	growth factor complex	8	254	2	0.0275197	downregulated_genes
GO:CC	myosin complex	57	254	4	0.0316108	downregulated_genes
GO:CC	varicosity	9	254	2	0.0334428	downregulated_genes
GO:CC	Z disc	134	254	6	0.0336633	downregulated_genes
GO:CC	protein complex involved in cell adhesion	59	254	4	0.0341266	downregulated_genes
GO:CC	leading edge membrane	180	254	7	0.034868	downregulated_genes
GO:CC	ruffle	182	254	7	0.0362828	downregulated_genes
GO:CC	Schaffer collateral - CA1 synapse	98	254	5	0.0374122	downregulated_genes
GO:CC	integrin complex	32	254	3	0.0389968	downregulated_genes
GO:CC	Golgi lumen	103	254	5	0.0435341	downregulated_genes
GO:CC	interstitial matrix	12	254	2	0.0496756	downregulated_genes
GO:MF	integrin binding	158	254	11	0.00124105	downregulated_genes
GO:MF	platelet-derived growth factor binding	11	254	4	0.00126489	downregulated_genes
GO:MF	extracellular matrix structural constituent	167	254	11	0.00126489	downregulated_genes
GO:MF	collagen binding	69	254	7	0.00262762	downregulated_genes
GO:MF	protein-tyrosine sulfotransferase activity	2	254	2	0.0101251	downregulated_genes
GO:MF	cell adhesion mediator activity	67	254	6	0.0115136	downregulated_genes
GO:MF	fibronectin binding	29	254	4	0.0213232	downregulated_genes
GO:MF	aldehyde dehydrogenase (NAD+) activity	15	254	3	0.029735	downregulated_genes
GO:MF	aldehyde dehydrogenase [NAD(P)+] activity	17	254	3	0.0381809	downregulated_genes
GO:MF	heparin binding	176	254	8	0.0419234	downregulated_genes
GO:MF	insulin-like growth factor binding	19	254	3	0.0419234	downregulated_genes
GO:MF	collagen binding involved in cell-matrix adhesion	5	254	2	0.0419234	downregulated_genes
GO:MF	growth factor binding	134	254	7	0.0419234	downregulated_genes
GO:MF	protein-lysine 6-oxidase activity	5	254	2	0.0419234	downregulated_genes
GO:MF	transmembrane transporter binding	140	254	7	0.0439288	downregulated_genes
GO:MF	extracellular matrix structural constituent conferring tensile strength	45	254	4	0.0463446	downregulated_genes
HP	Scarring	101	85	11	0.000920165	downregulated_genes
HP	Poor wound healing	45	85	8	0.000920165	downregulated_genes
HP	Atypical scarring of skin	74	85	10	0.000920165	downregulated_genes
HP	Bruising susceptibility	174	85	13	0.00496979	downregulated_genes
HP	Dilatation of the cerebral artery	51	85	7	0.00833247	downregulated_genes
HP	Aortic root aneurysm	69	85	8	0.00833247	downregulated_genes
HP	Piezogenic pedal papules	4	85	3	0.00833247	downregulated_genes
HP	Atrophic scars	37	85	6	0.0112064	downregulated_genes
HP	Blue sclerae	103	85	9	0.0159872	downregulated_genes
HP	Abnormal cerebral artery morphology	79	85	8	0.0159872	downregulated_genes
HP	Molluscoid pseudotumors	6	85	3	0.0225246	downregulated_genes
HP	Blepharochalasis	6	85	3	0.0225246	downregulated_genes
HP	Hyperextensible skin	68	85	7	0.0275738	downregulated_genes
HP	Joint subluxation	30	85	5	0.0275738	downregulated_genes
HP	Phalangeal dislocation	7	85	3	0.0297698	downregulated_genes
HP	Thoracic aortic aneurysm	120	85	9	0.0304234	downregulated_genes
HP	Fragile skin	35	85	5	0.0370077	downregulated_genes
HP	Arachnodactyly	129	85	9	0.0370077	downregulated_genes
HP	Dermatochalasis	8	85	3	0.0370077	downregulated_genes
HP	Dermal atrophy	102	85	8	0.0370077	downregulated_genes
HP	Angulated humerus	2	85	2	0.0370077	downregulated_genes
HP	Elbow dislocation	76	85	7	0.0370077	downregulated_genes
HP	Slender finger	153	85	10	0.0370077	downregulated_genes
HP	Aplasia/Hypoplasia of the skin	195	85	11	0.0454902	downregulated_genes
HP	Hiatus hernia	38	85	5	0.0454902	downregulated_genes
HP	Lack of skin elasticity	59	85	6	0.0462568	downregulated_genes
HP	Abnormal sclera morphology	136	85	9	0.0462568	downregulated_genes
HP	Cigarette-paper scars	10	85	3	0.0491635	downregulated_genes
HP	Fibrosarcoma	10	85	3	0.0491635	downregulated_genes
HPA	endometrium; smooth muscle cells[≥Medium]	47	174	7	0.00529627	downregulated_genes
HPA	endometrium; smooth muscle cells[≥Low]	65	174	7	0.0153925	downregulated_genes
HPA	endometrium; smooth muscle cells[High]	27	174	5	0.0153925	downregulated_genes
KEGG	Apelin signaling pathway	138	123	9	0.0215287	downregulated_genes
KEGG	Adrenergic signaling in cardiomyocytes	153	123	9	0.0311073	downregulated_genes
KEGG	Relaxin signaling pathway	129	123	8	0.0350707	downregulated_genes
REAC	Assembly of collagen fibrils and other multimeric structures	60	163	8	0.00090742	downregulated_genes
REAC	Crosslinking of collagen fibrils	18	163	5	0.00110414	downregulated_genes
REAC	Collagen formation	89	163	9	0.00112079	downregulated_genes
REAC	Smooth Muscle Contraction	43	163	6	0.00482334	downregulated_genes
REAC	Semaphorin interactions	64	163	7	0.00482334	downregulated_genes
REAC	Anchoring fibril formation	15	163	4	0.00529022	downregulated_genes
REAC	Non-integrin membrane-ECM interactions	58	163	6	0.0164133	downregulated_genes
REAC	Integrin cell surface interactions	84	163	7	0.0164133	downregulated_genes
REAC	Caspase activation via Dependence Receptors in the absence of ligand	10	163	3	0.0211155	downregulated_genes
REAC	Elastic fibre formation	43	163	5	0.0228961	downregulated_genes
REAC	Collagen biosynthesis and modifying enzymes	67	163	6	0.0237673	downregulated_genes
REAC	Defective F8 sulfation at Y1699	3	163	2	0.0298857	downregulated_genes
REAC	ECM proteoglycans	75	163	6	0.0376575	downregulated_genes
REAC	MET activates PTK2 signaling	30	163	4	0.0389799	downregulated_genes
REAC	Antagonism of Activin by Follistatin	4	163	2	0.0414261	downregulated_genes
REAC	NGF processing	4	163	2	0.0414261	downregulated_genes
REAC	Expression and Processing of Neurotrophins	4	163	2	0.0414261	downregulated_genes
TF	Factor: ZNF850; motif: CNSYGGGAGCCCCTCTCNGGGCTGNCC; match class: 1	186	261	10	0.00368635	downregulated_genes
TF	Factor: ZNF524; motif: NCTCGNACCCNN; match class: 1	50	261	5	0.00888401	downregulated_genes
TF	Factor: KLF3; motif: CCMCACCCNG; match class: 1	158	261	8	0.0186277	downregulated_genes
TF	Factor: Slug; motif: SSSNNNKCACCTGN; match class: 1	137	261	7	0.0317577	downregulated_genes
TF	Factor: Osx; motif: WGGGCGGGTS	182	261	8	0.0391488	downregulated_genes
WP	Focal adhesion	198	137	12	0.0210361	downregulated_genes
WP	Type I collagen synthesis in the context of osteogenesis imperfecta	33	137	5	0.0210361	downregulated_genes
WP	Canonical and non canonical TGF B signaling	17	137	4	0.0210361	downregulated_genes
WP	miRNA targets in ECM and membrane receptors	38	137	5	0.0312277	downregulated_genes
WP	Lung fibrosis	63	137	6	0.0385704	downregulated_genes
